# YprA family helicases provide the missing link between diverse prokaryotic immune systems

**DOI:** 10.1101/2025.09.15.676423

**Authors:** Ryan T. Bell, Thomas Gaudin, Yi Wu, Sofya K. Garushyants, Harutyun Sahakyan, Kira S. Makarova, Yuri I. Wolf, Simon A. Jackson, Franklin L. Nobrega, Chase L. Beisel, Eugene V. Koonin

**Affiliations:** Division of Intramural Research, National Library of Medicine, National Institutes of Health, Bethesda, United States; Helmholtz Institute for RNA-based Infection Research (HIRI), Helmholtz Centre for Infection Research (HZI), 97080 Würzburg, Germany; School of Biological Sciences, University of Southampton, SO17 1BJ Southampton, UK; School of Pharmacy and Biomedical Sciences, Division of Health, University of Waikato, Hamilton 3126, New Zealand; Medical faculty, University of Würzburg, 97080 Würzburg, Germany

## Abstract

Bacteria and archaea possess an enormous variety of antivirus immune systems that often share homologous proteins and domains, some of which contribute to diverse defense strategies. YprA family helicases are central to widespread defense systems DISARM, Dpd, and Druantia. Here, through comprehensive phylogenetic and structural prediction analysis of the YprA family, we identify several major, previously unrecognized clades, with unique signatures of domain architecture and associations with other genes. Each YprA family clade defines a distinct class of defense systems, which we denote ARMADA (dis<u>ARM</u>-related <u>A</u>ntiviral <u>D</u>efense <u>A</u>rray), BRIGADE (<u>B</u>ase hypermodification and <u>R</u>estriction Involving <u>G</u>enes encoding <u>A</u>RMADA-like and <u>D</u>pd-like <u>E</u>ffectors), or TALON (<u>T</u>OTE-like and <u>A</u>RMADA-<u>L</u>ike <u>O</u>peron with <u>N</u>uclease). In addition to the YprA-like helicase, ARMADA systems share two more proteins with DISARM. However, ARMADA YprA homologs are most similar to those of Druantia, suggesting ARMADA is a ‘missing link’ connecting DISARM and Druantia. We show experimentally that ARMADA protects bacteria against a broad range of phages via a direct, non-abortive mechanism. We also discovered multiple families of satellite phage-like mobile genetic elements that often carry both ARMADA and Druantia Type III systems and show that these can provide synergistic resistance against diverse phages.
