## Supplementary table S2 for "YprA family helicases provide the missing link between diverse prokaryotic immune systems"

### Sheet: Table S2 (Annotation stats)
Domain	HHpred hit	HHpred name	E-value	DALI hit	DALI hit name	Z-score	RMSD	% Identity	pTM	Protein sequence used to generate AlphaFold structure analyzed by DALI or analyzed by HHpred
DISARM DrmA EVE-like domain	PF03657.18	UPF0113 PUA domain	300	6ymg-A	EVE-HNH endonuclease VcaM4I	8.6	2.8	11	0.91	EHM9959445.1
DISARM DrmA jelly roll fold	n/a	n/a	n/a	2h6o-A	MAJOR OUTER ENVELOPE GLYCOPROTEIN GP350	5.3	3.3	5	0.91	EHM9959445.1
DISARM DrmA wHTH domain	n/a	n/a	n/a	1cf7-B	TRANSCRIPTION FACTOR DP-2	5	2.6	8	0.91	EHM9959445.1
DISARM DrmB HTH domain	n/a	n/a	n/a	7asv-B	DNA-DIRECTED RNA POLYMERASE III SUBUNIT RPC5	3.8	2.4	12	0.87	EHM9959446.1
DISARM DrmC Cas11-like domain	n/a	n/a	n/a	8bmw-B	CRISPR-associated small subunit protein Cas11	7.1	3	9	0.76	EHM9959447.1
Dpd DpdJ wHTH domain	PF03882.19	MukF winged-helix domain	0.25	9gm7-C	Chromosome partition protein MukF	9.8	2.4	15	0.9	EGG1131020.1
Dpd DpdJ HTH domain	n/a	n/a	n/a	8zf3-B	HYPOTHETICAL OPAR	5.9	3.1	12	0.9	EGG1131020.1
Dpd DpdJ ALBA domain	n/a	n/a	n/a	7dl8-B	ALBA-DOMAIN PROTEIN	8.1	2	8	0.9	EGG1131020.1
BRIGADE Type II BrxA-like domain	PF12324.14	Helix-turn-helix domain of alkylmercury lyase	36	7zge-A	BRXA, A BREX PHAGE DEFENCE PROTEIN	3.6	3.1	15	0.87	WP_226013624.1
BRIGADE Type II Zinc-binding module (ZBM) beta barrel domain	sd00025	RanBP2-type zinc finger	6.8e-07	n/a	n/a	n/a	n/a	n/a	0.87	WP_226013624.1
BRIGADE Type II MarR-like domain	COG4190	Predicted transcriptional regulator	6.5	6ez1-B	TRANSCRIPTIONAL REGULATOR, MARR FAMILY	9.5	3.9	17	0.87	WP_226013624.1
BRIGADE Type II PLD superfamily nuclease domain	1V0W_A	PHOSPHOLIPASE D	2.3e-14							WP_226013625.1
TALON BrxA-like domain	PF21993.1	Transcriptional regulator LmrA/YxaF-like	11	7zge-C	BRXA, A BREX PHAGE DEFENCE PROTEIN	4.6	3.2	10	0.87	GHO49638.1
TALON Zinc-binding module (ZBM) beta barrel domain	COG4068	Predicted nucleic acid-binding protein, contains Zn-ribbon domain	0.0014	n/a	n/a	n/a	n/a	n/a	0.87	GHO49638.1
TALON MarR-like domain	7BZH_A	Sul7s	3.5	5e1z-B	TRANSCRIPTIONAL REGULATOR, MARR FAMILY	7.1	1.9	13	0.87	GHO49638.1
TALON inactive RNase H domain	KOG3752	Ribonuclease H	0.025	4e19-B	4e19-B	12.5	2.4	18	0.87	GHO49638.1
ARMADA Type I ArmC BrxA-like domain	COG0776	HimA; Bacterial nucleoid DNA-binding protein	11	7zge-A	BRXA, A BREX PHAGE DEFENCE PROTEIN	4.1	3.8	13	0.89	WP_108720193.1
ARMADA Type I ArmC Zinc-binding module (ZBM) beta barrel domain	8Q5B_A	Small CPxCG-related zinc finger protein	8.2	n/a	n/a	n/a	n/a	n/a	0.89	WP_108720193.1
ARMADA Type I ArmC MarR-like domain	n/a	n/a	n/a	5zqh-A	PADR FAMILY TRANSCRIPTIONAL REGULATOR	5.9	3.7	8	0.89	WP_108720193.1
ARMADA Type I ArmC active? Vsr domain	PF03852.21	DNA mismatch endonuclease Vsr	3.9e-05	3hrl-A	ENDONUCLEASE-LIKE PROTEIN	8.1	2.5	15	0.89	WP_108720193.1
ARMADA Type II ArmA BrxHII/RapA-like helicase	6BOG_A	RNA polymerase-associated protein RapA	1.9e-43							WP_001041505.1
ARMADA Type II ArmB PglX-like methyltransferase	7RFK_A	Site-specific DNA-methyltransferase (adenine-specific)	2.1e-08						0.9	WP_001229642.1
ARMADA Type II ArmC BrxA-like domain	n/a	n/a	n/a	7zge-A	BRXA, A BREX PHAGE DEFENCE PROTEIN	3.6	3.1	12	0.83	WP_000937974.1
ARMADA Type II ArmC Zinc-binding module (ZBM) beta barrel domain	PF14353.11	CpXC protein	1.9	n/a	n/a	n/a	n/a	n/a	0.83	WP_000937974.1
ARMADA Type II ArmC MarR-like domain	n/a	n/a	n/a	7kfs-A	TRANSCRIPTIONAL REGULATOR, MARR FAMILY	7.2	2.4	12	0.83	WP_000937974.1
ARMADA Type II ArmC active Vsr domain	PF03852.21	DNA mismatch endonuclease Vsr	5.2e-05	1dc1-B	BSOBI RESTRICTION ENDONUCLEASE	7.9	2.9	11	0.83	WP_000937974.1
ARMADA Type II ArmC inactive EEP? domain	n/a	n/a	n/a	8j2f-A	SPHINGOMYELIN PHOSPHODIESTERASE 2	3.3	3.7	11	0.84	WP_150342691.1
ARMADA Type II ArmC active? Vsr domain	PF03852.21	DNA mismatch endonuclease Vsr	0.12	3r3p-B	MOBILE INTRON PROTEIN	5.1	3.3	9	0.83	WP_000937974.1
ARMADA Type II ArmD GajB-like helicase domain	8IUD_A	Gabija protein GajB	6.1e-32							WP_000218177.1
ARMADA Type II ArmD RelE-like domain	3BPQ_D	Toxin RelE3	0.0085							WP_000218177.1
Druantia Type III-B DruE BrxA-like domain	n/a	n/a	n/a	2znz-A	UNCHARACTERIZED HTH-TYPE TRANSCRIPTIONAL REGULATOR	5	1.4	17	0.92	GIH50614.1
Druantia Type III-B DruE Zinc-binding module (ZBM) beta barrel domain	PF15616.11	TerY-C metal binding domain	6	n/a	n/a	n/a	n/a	n/a	0.92	GIH50614.1
Druantia Type III-B DruE MarR-like domain	n/a	n/a	n/a	6pco-B	MARR-FAMILY TRANSCRIPTIONAL REGULATOR	5.6	3	14	0.92	GIH50614.1
Druantia Type III-A DruE BrxA-like domain	n/a	n/a	n/a	6qfd-C	DNA-BINDING PROTEIN	5.4	2.2	8	0.88	MES1925543.1
Druantia Type III-A DruE Zinc-binding module (ZBM) beta barrel domain	8Q5B_A	Small CPxCG-related zinc finger protein	1.1	n/a	n/a	n/a	n/a	n/a	0.88	MES1925543.1
Druantia Type III-A DruE MarR-like domain	n/a	n/a	n/a	8ylg-A	MARR FAMILY TRANSCRIPTIONAL REGULATOR	4.9	2.8	13	0.88	MES1925543.1
Druantia Type III-A DruE inactive PLD nuclease domain	6EHI_J	Nuclease NucT	11	4rct-B	RESTRICTION ENDONUCLEASE R.NGOVII	8.1	3.1	17	0.88	MES1925543.1
Druantia Type III-A DruE active PLD nuclease domain	4A5Z_A	MIT DOMAIN-CONTAINING PROTEIN 1	0.0031	2ymb-A	MIT DOMAIN-CONTAINING PROTEIN 1	12.4	2.8	16	0.88	MES1925543.1
Druantia Type I (Type IV CoCoNuT) DruE HTH domain	n/a	n/a	n/a	n/a	n/a	n/a	n/a	n/a	0.93	WP_061581103.1
Druantia Type I (Type IV CoCoNuT) DruE BrxA-like domain	n/a	n/a	n/a	4pcq-A	POSSIBLE TRANSCRIPTIONAL REGULATORY PROTEIN	5.8	1.5	12	0.93	WP_061581103.1
Druantia Type I (Type IV CoCoNuT) DruE Zinc-binding module (ZBM) beta barrel domain	8Q5B_A	Small CPxCG-related zinc finger protein	1.8	n/a	n/a	n/a	n/a	n/a	0.93	WP_061581103.1
Druantia Type I (Type IV CoCoNuT) DruE MarR-like domain	COG3364	Predicted nucleic acid-binding protein, contains Zn-ribbon domain	0.046	1wud-A	ATP-DEPENDENT DNA HELICASE RECQ HRDC DOMAIN	4.4.	2.7	16	0.93	WP_061581103.1
Druantia Type I (Type IV CoCoNuT) DruE inactive Vsr nuclease domain	cd22366	Endonuclease XisH and similar nucleases	33	3r3p-A	MOBILE INTRON PROTEIN	6.9	3.4	9	0.93	WP_061581103.1
Druantia Type II (Type IV CoCoNuT) DruE BrxA-like domain	n/a	n/a	n/a	7uqt-A	QUORUM SENSING MASTER PROTEIN	4.1	2.8	13	0.92	KQQ96139.1
Druantia Type II (Type IV CoCoNuT) DruE Zinc-binding module (ZBM) beta barrel domain	PF08421.16	Putative zinc binding domain	11	n/a	n/a	n/a	n/a	n/a	0.92	KQQ96139.1
Druantia Type II (Type IV CoCoNuT) DruE MarR-like domain	n/a	n/a	n/a	n/a	n/a	n/a	n/a	n/a	0.92	KQQ96139.1
Druantia Type II (Type IV CoCoNuT) DruE inactive Vsr nuclease domain	n/a	n/a	n/a	3r3p-A	MOBILE INTRON PROTEIN	6	3.1	7	0.92	KQQ96139.1
YprA only									0.87	UER53415.1
MrfA-like									0.87	MBL8484594.1
CP057378.1 Prophage-like integrase	1Z19_A	Integrase	5.3e-17							QMG69410.1
CP057378.1 AlpA-like excisionase	8C3T_A	AlpA family phage regulatory protein; excisionase	4.9e-07							QMG69427.1
CP057378.1 Rep-like RCR initiator	PF01446.23	Rep_1 ; Replication protein	0.7							QMG69429.1
CP057378.1 Moron module CbtA homolog	PF06755.17	CbtA_toxin	3.8e-40							QMG69438.1
CP057378.1 Moron module CbeA homolog	PF06154.16	CbeA_antitoxin	5.7e-50							QMG69437.1
CP057378.1 Moron module DUF987 homolog	PF06174.16	DUF987	3.7e-45							QMG69436.1
CP057378.1 Moron module RadC homolog	PF04002.20	RadC	1.9e-22							QMG69985.1
CP057378.1 Moron module ArdB homolog	2KMG_A	ArdB	3.3e-34							QMG69435.1
