## Supplementary table S3-6 for "YprA family helicases provide the missing link between diverse prokaryotic immune systems"

### Sheet: Table S3 (Plasmids)
Name	Lab number	Description	Source	benchling link
pKD46	CBS-219	temperature sensitive plasmid pKD46 for λ red genes expression behind the araBAD promoter	Vogel lab JVS-3013	https://www.novoprolabs.com/vector/Vgu2tmny
pCP20	CBS-218	temperature sensitive plasmid pCP20 for replication and thermal induction of FLP synthesis	Vogel lab JVS-0093	https://www.novoprolabs.com/vector/Vgeytknbu
pKD13	CBS-217	plasmid pKD13 for PCR amplifictaion of the KanR cassette flanked by FRT sites, for resistance clearance	Vogel-lab JVS-3853	HB pKD13 · Benchling
pBeloBAC11-YFP	pUOS203	YFP	pBeloBAC11
pARMADA	pUOS202	ARMADA from E. coli NCTC12900	pBeloBAC11
pARMADA ΔarmA	pUOS204	ARMADA ΔarmA	pBeloBAC11
pARMADA ΔarmB	pUOS205	ARMADA ΔarmB	pBeloBAC11
pARMADA ΔarmC	pUOS206	ARMADA ΔarmC	pBeloBAC11
pARMADA ΔarmD	pUOS207	ARMADA ΔarmD	pBeloBAC11
pARMADA ArmA K136A	pUOS208	armA K136A	pBeloBAC11
pARMADA ArmA D236N	pUOS209	armA D236N	pBeloBAC11
pARMADA ArmB G605A	pUOS210	armB G605A	pBeloBAC11
pARMADA ArmB N971A	pUOS211	armB N971A	pBeloBAC11
pARMADA ArmC K110A	pUOS212	armC K110A	pBeloBAC11
pARMADA ArmC D234N	pUOS213	armC D234N	pBeloBAC11
pARMADA ArmD K266A	pUOS214	armD 266A	pBeloBAC11
pARMADA ArmD D454N	pUOS215	armD D454N	pBeloBAC11

### Sheet: Table S4 (Primers)
Primer name	Primer sequence (5' - 3')	Description
TG179_pKD13_ΔDTIII_F	AAGTGAGCTGGGTCAACTCCCCTGGAAGATATCCCCAGGGGAGCAATTATtcaaacatgagaattaattccgg
TG180_pKD13_ΔDTIII_R	GCAGGTTGCTTGTGAAAACTCCAGTTAACCCACTTTTGCAATGGCTTAACattacacgtcttgagcgatt
TG435_F_lambda_DI_pKD13	TGCCAGAACGGTTATATAGACCAGGAGCGTTTCGGCTCCTGGTCTGTTTCGGACATATTAtcaaacatgagaattaattccgg
TG436_R_lambda_DI_pKD13	GCCGCGCCACATTTTTCAGGATGACGTTACCGCCACTGCCCCAAATAGACAGAAAAACCGattacacgtcttgagcgatt
TG188_seq3_ΔDTIII_R	CGGGTTGAGCTTTTTTATGATGATAGTAAC
TG189_seq4_ΔDTIII_R	ATAGTAACCTGTTACGAATTGTATC
TG457_F_seq_del_Ser	TCGTCCTGACGATACTATTAACAATTACA
TG458_R_seq_del_Ser	TTGACCCAGCTCACTTTTTAATAATTTTTG
FN1693	TGGCGTAATCATGGTCATAGCTG	Amplification of pBeloBAC11 backbone
FN1694	AATTCACTGGCCGTCGTTTTACA
FN1701	ACGACGTTGTAAAACGACGGCCAGTGAATTATAATTGCTCCCCTGGGGATATC	Amplification of ARMADA from E. coli NCTC12900
FN1690	TCAGGCGCTCTCCTTATCTTG
FN1691	TTCTTTGCACAAGATAAGGAGAGC
FN1692	CAGGAAACAGCTATGACCATGATTACGCCATCAGTCAGCCACTAATAGCGGAC
FN1707	TTTCGTTATTAATACCGACCAGCGCCATGACGGTTTTTCTGTCTATTTGGG	Amplification of pARMADA for mutation ΔarmA with FN1701 and FN1690
FN1708	TCATGGCGCTGGTCGGTATTAATA
FN1709	GACCTGCCGACTGACAACGGACGGCAACATGATTAACCCTCCGCTCCG	Amplification of pARMADA for mutation ΔarmB with FN1701 and FN1692
FN1710	ATGTTGCCGTCCGTTGTCA
FN1711	TTCTTTGCACAAGATAAGGAGAGCGCCTGAATGACGGTGCAAACGCCC	Amplification of pARMADA for mutation ΔarmC with FN1692
FN1712	CAGGAAACAGCTATGACCATGATTACGCCATCATTTGTCACCTCCGGACAG	Amplification of pARMADA for mutation ΔarmD with FN1691
FN1841	CGGCTTCCAGCGTTGCACCCAGACCAACAGCGTCGGCAATGAGTAT	Amplification of pARMADA for mutation armA K136A with FN1701 and FN1690
FN1842	GGTCTGGGTGCAACGCTGGAAGCCGGTATTCTGGTTTCGGAACTGATCC
FN1843	TTATGGGCCTCATTAATGACAATAATATCCCACCAGGCATTTTCCA	Amplification of pARMADA for mutation armA D236N with FN1701 and FN1690
FN1844	TTATTGTCATTAATGAGGCCCATAACGTCGCAGAACGTGGAAC
FN1845	AACGCCGCGCTGGCCATCGCCGGTTCGCACACGGTGAGGTTTAAGAT	Amplification of pARMADA for mutation armB G605A with FN1701 and FN1690
FN1846	AACCGGCGATGGCCAGCGCGGCGTTCCTTAACGAAGCCATCAACCAG
FN1847	GCCACGGCGGGGCTCCGAGCATCAGGTCAAAACCGCCGCGC	Amplification of pARMADA for mutation armB N971A with FN1701 and FN1690
FN1848	CTGATGCTCGGAGCCCCGCCGTGGCTGAAAGTGGAATGGCAGGAAG
FN1849	AAAACATTCTGTTGCACCGGAGCCGGTACCGGTTGCGACCAG	Amplification of pARMADA for mutation armC K110A with FN1691 and FN1692
FN1850	GCTCCGGTGCAACAGAAT
FN1851	AACGTATGCAATTCATTCACGACCAGGTAACGCAATGAACCGGG	Amplification of pARMADA for mutation armC D234N with FN1691 and FN1692
FN1852	TGGTCGTGAATGAATTGCATACGTTT
FN1853	CAACCGTTGCCCCTGTACCTGCACCGCCCAGTA	Amplification of pARMADA for mutation armD K266A with FN1691 and FN1692
FN1854	GGTGCAGGTACAGGGGCAACGGTTGTTGCGATGCACCGTG
FN1855	TATCTTGAGCTTCATTGACCACAATACT	Amplification of pARMADA for mutation armD D454N with FN1691 and FN1692
FN1856	ATTGTGGTCAATGAAGCTCAAGATATC

### Sheet: Table S5 (Phages)
Phages name	Source	Assay
Bas2	Basel phage collection E. Maffei 2021	Figure 4
Bas3	Basel phage collection E. Maffei 2021	Figure 2, Figure 4
Bas4	Basel phage collection E. Maffei 2021	Figure 4
Bas5	Basel phage collection E. Maffei 2021	Figure 2, Figure 4
Bas6	Basel phage collection E. Maffei 2021	Figure 4
Bas7	Basel phage collection E. Maffei 2021	Figure 4
Bas8	Basel phage collection E. Maffei 2021	Figure 2, Figure 4
Bas9	Basel phage collection E. Maffei 2021	Figure 2, Figure 4
Bas10	Basel phage collection E. Maffei 2021	Figure 2, Figure 4
Bas11	Basel phage collection E. Maffei 2021	Figure 2, Figure 4
Bas13	Basel phage collection E. Maffei 2021	Figure 2, Figure 4
Bas14	Basel phage collection E. Maffei 2021	Figure 2, Figure 4
Bas15	Basel phage collection E. Maffei 2021	Figure 4
Bas16	Basel phage collection E. Maffei 2021	Figure 2, Figure 4
Bas17	Basel phage collection E. Maffei 2021	Figure 2, Figure 4
Bas18	Basel phage collection E. Maffei 2021	Figure 4
Bas19	Basel phage collection E. Maffei 2021	Figure 4
Bas20	Basel phage collection E. Maffei 2021	Figure 4
Bas21	Basel phage collection E. Maffei 2021	Figure 4
Bas22	Basel phage collection E. Maffei 2021	Figure 2, Figure 4
Bas23	Basel phage collection E. Maffei 2021	Figure 2, Figure 4
Bas24	Basel phage collection E. Maffei 2021	Figure 4
Bas25	Basel phage collection E. Maffei 2021	Figure 4
Bas26	Basel phage collection E. Maffei 2021	Figure 4
Bas27	Basel phage collection E. Maffei 2021	Figure 4
Bas28	Basel phage collection E. Maffei 2021	Figure 4
Bas29	Basel phage collection E. Maffei 2021	Figure 4
Bas30	Basel phage collection E. Maffei 2021	Figure 4
Bas31	Basel phage collection E. Maffei 2021	Figure 4
Bas32	Basel phage collection E. Maffei 2021	Figure 4
Bas33	Basel phage collection E. Maffei 2021	Figure 4
Bas34	Basel phage collection E. Maffei 2021	Figure 4
Bas35	Basel phage collection E. Maffei 2021	Figure 4
Bas36	Basel phage collection E. Maffei 2021	Figure 4
Bas37	Basel phage collection E. Maffei 2021	Figure 4
Bas39	Basel phage collection E. Maffei 2021	Figure 4
Bas40	Basel phage collection E. Maffei 2021	Figure 4
Bas42	Basel phage collection E. Maffei 2021	Figure 4
Bas44	Basel phage collection E. Maffei 2021	Figure 4
Bas45	Basel phage collection E. Maffei 2021	Figure 4
Bas46	Basel phage collection E. Maffei 2021	Figure 4
Bas47	Basel phage collection E. Maffei 2021	Figure 4
Bas48	Basel phage collection E. Maffei 2021	Figure 4
Bas49	Basel phage collection E. Maffei 2021	Figure 4
Bas50	Basel phage collection E. Maffei 2021	Figure 4
Bas51	Basel phage collection E. Maffei 2021	Figure 4
Bas52	Basel phage collection E. Maffei 2021	Figure 4
Bas53	Basel phage collection E. Maffei 2021	Figure 4
Bas54	Basel phage collection E. Maffei 2021	Figure 4
Bas55	Basel phage collection E. Maffei 2021	Figure 4
Bas56	Basel phage collection E. Maffei 2021	Figure 4
Bas57	Basel phage collection E. Maffei 2021	Figure 4
Bas58	Basel phage collection E. Maffei 2021	Figure 4
Bas59	Basel phage collection E. Maffei 2021	Figure 4
Bas60	Basel phage collection E. Maffei 2021	Figure 4
Bas61	Basel phage collection E. Maffei 2021	Figure 4
Bas62	Basel phage collection E. Maffei 2021	Figure 4
Bas63	Basel phage collection E. Maffei 2021	Figure 4
Bas64	Basel phage collection E. Maffei 2021	Figure 4
Bas65	Basel phage collection E. Maffei 2021	Figure 4
Bas66	Basel phage collection E. Maffei 2021	Figure 2
Bas67	Basel phage collection E. Maffei 2021	Figure 4
Bas68	Basel phage collection E. Maffei 2021	Figure 4
Bas69	Basel phage collection E. Maffei 2021	Figure 4
T5	DSMZ	Figure 4
T6	Basel phage collection E. Maffei 2021	Figure 4
T7	DSMZ	Figure 4
#41	Peter Fineran collection	Figure 4
Lambda	Fagenbank	Figure 2
Lambdavir	Fagenbank	Figure 2
HK022	Artem Isaev	Figure 2
HK542	Artem Isaev	Figure 2
HK578	Artem Isaev	Figure 2
MEP148C	Artem Isaev	Figure 2
MEP213	Artem Isaev	Figure 2
T1	Fagenbank	Figure 2
RA1	The Phage Collection Project	Figure 2
RA2	The Phage Collection Project	Figure 2
RA3	The Phage Collection Project	Figure 2
RA4	The Phage Collection Project	Figure 2
RA5	The Phage Collection Project	Figure 2
RA6	The Phage Collection Project	Figure 2
RA7	The Phage Collection Project	Figure 2
RA8	The Phage Collection Project	Figure 2
RA9	The Phage Collection Project	Figure 2
RA10	The Phage Collection Project	Figure 2
RA11	The Phage Collection Project	Figure 2
RA12	The Phage Collection Project	Figure 2
RA13	The Phage Collection Project	Figure 2
RA14	The Phage Collection Project	Figure 2
RA15	The Phage Collection Project	Figure 2
RA16	The Phage Collection Project	Figure 2
RA17	The Phage Collection Project	Figure 2
RA18	The Phage Collection Project	Figure 2
RA19	The Phage Collection Project	Figure 2
RA20	The Phage Collection Project	Figure 2
RA21	The Phage Collection Project	Figure 2
RA22	The Phage Collection Project	Figure 2
RA23	The Phage Collection Project	Figure 2
RA24	The Phage Collection Project	Figure 2
RA25	The Phage Collection Project	Figure 2
RA26	The Phage Collection Project	Figure 2
RA27	The Phage Collection Project	Figure 2
RA28	The Phage Collection Project	Figure 2
RA29	The Phage Collection Project	Figure 2
RA30	The Phage Collection Project	Figure 2
RA31	The Phage Collection Project	Figure 2
RA32	The Phage Collection Project	Figure 2
RA33	The Phage Collection Project	Figure 2
RA34	The Phage Collection Project	Figure 2
RA35	The Phage Collection Project	Figure 2
RA36	The Phage Collection Project	Figure 2
RA37	The Phage Collection Project	Figure 2
RA38	The Phage Collection Project	Figure 2
RA39	The Phage Collection Project	Figure 2
RA40	The Phage Collection Project	Figure 2
RA41	The Phage Collection Project	Figure 2
RA42	The Phage Collection Project	Figure 2
RA43	The Phage Collection Project	Figure 2
RA44	The Phage Collection Project	Figure 2
RA45	The Phage Collection Project	Figure 2
RA46	The Phage Collection Project	Figure 2
RA47	The Phage Collection Project	Figure 2
RA48	The Phage Collection Project	Figure 2
RA49	The Phage Collection Project	Figure 2
RA50	The Phage Collection Project	Figure 2
RA51	The Phage Collection Project	Figure 2
RA52	The Phage Collection Project	Figure 2
RA53	The Phage Collection Project	Figure 2
RA54	The Phage Collection Project	Figure 2
RA55	The Phage Collection Project	Figure 2
RA56	The Phage Collection Project	Figure 2
RA57	The Phage Collection Project	Figure 2
RA58	The Phage Collection Project	Figure 2

### Sheet: Table S6 (EOP data)
	-LOG10(EOP) ARMADA					EOP of HK022
bas3	1.22185	1.22185	0.920819		ARMADA	4.41e-08	4.41e-08	4.41e-08
bas5	1.17609	1.15127	0.917026		ARMADA ΔarmA	0.618	1.1	1.24
bas7	0.878266	0.51029	0.51029		ARMADA ΔarmB	0.326	0.457	0.522
bas8	1.25964	1.43573	1.34679		ARMADA ΔarmC	0.72	0.78	1.02
bas9	1	1.30103	1		ARMADA ΔarmD	0.12	0.3	0.36
bas10	1.87506	2.15127	1.67415		ArmA K136A	1	1	1
bas11	1.30103	1.47712	1.14613		ArmA D236N	1	1	1
bas13	1.17609	1.17609	1.12494		ArmB G605A	6e-07	6e-07	6e-07
bas14	1.05115	0.954243	0.91285		ArmB N971A	0.84	0.84	0.84
bas16	1.14613	1.14613	0.669007		ArmC K110A	0.848	0.913	0.978
bas17	0.677781	0.619789	0.619789		ArmC D234N	0.391	0.717	0.717
bas22	1.52288	1.58983	1.52288		ArmD K266A	0.457	0.587	0.717
bas23	0.346787	0	0		ArmD D454N	8e-06	1.5e-05	3.5999e-05
bas66	0.346787	0.221849	0.221849
T1	0.753328	0.753328	0.452298
Lambda	0.875	0.632	0.477
Lambdavir	1.48	1.48	1.36
HK22	7.32222	7.34242	7.35539
HK542	3.90309	4	4.04139
HK578	1.47712	1.30103	1.14613
MEP148C	1.89395	1.89395	1.89395
MEP213	1.94201	2.05115	2.04139
RA1	1.26324	1.16633	1.08715
RA2	1.42597	0.948847	0.823909
RA3	1.09691	1.09691	1
RA4	1.09691	1.04576	0.920819
RA5	1.52288	1.22185	1.22185
RA6	1.14613	0.970037	0.942008
RA7	1	0.823909	0.647817
RA8	1.22185	1.19552	1.12494
RA9	1.19189	1.19189	1.19189
RA10	0	0	0
RA11	1.30103	1.30103	0.823909
RA12	0.930364	0.930364	0.843214
RA13	1.10266	1.10266	0.625541
RA14	0	0	0
RA15	0	0	0
RA16	0	0	0
RA17	0.339488	0.0632818	0.0149772
RA18	0.0766341	0	0
RA19	0.30103	0.124939	0
RA20	0.30103	0	0
RA21	0.276206	0	0
RA22	0.765917	0.589826	0.522879
RA23	0.477121	0	0
RA24	0.30103	0.30103	0.176091
RA25	0	0	0
RA26	1.14613	0.845098	0.30103
RA27	0	0	0
RA28	1.06695	0.669007	0.522879
RA29	0.346787	0	0
RA30	0.124939	0	0
RA31	0.452298	0.0543577	0
RA32	0.522879	0.522879	0.0457575
RA33	0.0331684	0.012965	0
RA34	0	0	0
RA35	1	0.90309	0.861697
RA36	0	0	0
RA37	0.677781	0.568636	0.481486
RA38	0.166331	0.166331	0.166331
RA39	0.124939	0	0
RA40	0	0	0
RA41	0	0	0
RA42	0.522879	0.522879	0.522879
RA43	0.243038	0.0321847	0
RA44	0	0	0
RA45	0.522879	0.384576	0.279841
RA46	0.765917	0.589826	0.492916
RA47	0.778151	0.477121	0.30103
RA48	0.106455	0	0
RA49	0	0	0
RA50	0.115818	0.229276	0.281599
RA51	0.52139	0.52139	0.754262
RA52	0.281599	0.281599	1.33954
RA53	0	0.044269	0.0646453
RA54	0.168911	0.245165	0.317416
RA55	0.779026	0.779026	0.779026
RA56	0.168911	0.207756	0.207756
RA57	0.3411	0.0358258	0
RA58	0.044269	0.0278656	0.0259454
